# Revisiting the diversity of secondary endosymbionts in the major pest oat aphid, *Rhopalosiphum padi*

**DOI:** 10.64898/2026.05.19.726398

**Authors:** Qiong Yang, Bin Zhu, Wenjuan Yu, Zhengyang Zhao, Alex Gill, Jasmeen Kaur, Nadieh de Jonge, Jun-Bo Luan, Torsten N. Kristensen, Pei Liang, Ary A. Hoffmann

**Affiliations:** Pest and Environmental Adaptation Research Group, School of BioSciences, The University of Melbourne, Parkville, VIC 3052, Australia; Department of Entomology, College of Plant Protection, China Agricultural University, China; Ministry of Agriculture Key Laboratory of Integrated Management of Pests on Crops in Southwest China, Institute of Plant Protection, Sichuan Academy of Agricultural Sciences, Chengdu, China; Liaoning Key Laboratory of Economic and Applied Entomology, College of Plant Protection, Shenyang Agricultural University, Shenyang, China; Section for Functional Ecology and Genomics, Department of Chemistry and Bioscience, Aalborg University, Aalborg 9220, Denmark

## Abstract

There is disagreement on whether secondary endosymbionts are found in the major cereal pest aphid, *Rhopalosiphum padi*. Some papers report a diversity of secondary bacterial endosymbionts while others have failed to find evidence of these bacteria in this species. Here we revisit this issue by summarizing the relevant literature and through additional sampling of the species in Australia, China and Denmark using a combination of molecular approaches. We find a general absence of secondary endosymbionts beyond the obligate endosymbiont *Hamiltonella defensa* in *R. padi*. While the inconsistency in survey results may reflect rapid changes in endosymbiont turnover in populations and/or the impact of ecological factors such as host plant type on endosymbiont diversity, we are concerned that technical issues may be at least partly responsible for inconsistencies in the literature. This leads us to emphasize the importance of multiple sources of evidence required to establish and characterize endosymbiont infections, including PCR and qPCR assays, DNA Sanger sequencing and 16SrRNA gene metabarcoding. We note that several major aphid pests show a low incidence of secondary endosymbionts which raises issues about the importance of these endosymbionts in aphids that constitute pests, even though endosymbionts can in some cases increase host fitness and therefore pest impact.
