## Supplementary material for "Revisiting the diversity of secondary endosymbionts in the major pest oat aphid, *Rhopalosiphum padi*": BLASTn analysis

### Sheet: blastn_FigX
Query				Subject							Score		Identities		Strand	Sequence
Name	Length	Start	End	AC	Gene	Scientific Name	Length	Start	End	Bit	EValue	Match	Total	Pct.(%)
Fig XA_false Regiella	208	4	208	AY277551.1	Acinetobacter lwoffii strain 1E 16S ribosomal RNA gene, partial sequence	Acinetobacter lwoffii	1464	47	251	375	1e-99	0.99	204/205	99.51	Plus/Plus	GGGGAGTAGCTTGCTACTTAACCTAGCGGCGGACGGGTGAGTAATGCTTAGGAATCTGCCTATTAGTGGGGGACAACATCTCGAAAGGGATGCTAATACCGCATACGTCCTACGGGAGAAAGCAGGGGACCTTCGGGCCTTGCGCTAATAGATGAGCCTAAGTCGGATTAGCTAGTTGGTGGGGTAAAGGCCTACCTAGGCGACGATC
Fig XB_false Rickettsia	144	1	144	PV256110.1	Agrobacterium fabrum strain GF-L-8 16S ribosomal RNA gene, partial sequence	Agrobacterium fabrum	1381	18	161	250	5e-62	1	141/144	97.92	Plus/Plus	CATGCAGTCGAACGCCCCGCAAGGGGAGTGGCAGACGGGTGAGTAACGCGTGGGAATCTACCCATCTCTGCGGAATAACTCTGGGAAACTGGAATTAATACCGCATACGCCCTACGGGGGAAAGATTTATCGCTGATGGATGAG
Fig XC_false Spiroplasma	446	1	446	MT323231.1	Planococcus sp. (in: Bacteria) strain Y8 16S ribosomal RNA gene, partial sequence	Planococcus sp.	1537	59	504	808	0	1	443/446	99.33	Plus/Plus	TGCAAGTCGAGCGGAACACTTGGAGCTTGCTCCAAGCGTTTAGCGGCGGACGGGTGAGTAACACGTGGGCAACCTGCCCTGCAGATCGGGATAACTCCGGGAAACCGGTGCTAATACCGAATAGTTTGAAGCCTCTCCTGAGGCTTCACGGAAAGACGGTTTCGGCTGTCACTGCAGGATGGGCCCGCGGCGCATTAGCTAGTTGGTGGGGTAACGGCCCACCAAGGCCACGATGCGTAGCCGACCTGAGAGGGTGATCGGCCACACTGGGACTGAGACACGGCCCAGACTCCTACGGGAGGCAGCAGTAGGGAATCTTCCGCAATGGACGAAAGTCTGACGGAGCAACGCCGCGTGAGTGACGAAGGTTTTCGGATCGTAAAACTCTGTTGTGAGGGA…
FigXD_confirmed Regiella	177	1	177	FJ357496.1	Candidatus Regiella insecticola 16S ribosomal RNA gene, partial sequence	Candidatus Regiella insecticola	1418	23	199	322	1e-83	0.99	176/177	99.44	Plus/Plus	GTGAGTAAAGTCTGGGGATCTGGCTTATGGAGGGGGATAACCATTGGAAACGGTAGCTAATACCGCATGATGTCGCAAGACCAAAGTGGGGGACCTTAAGGCCTCACGCCATGAGATGAACCCAGATGAGATTAGCTAGTAGGTGCGGTAATGGCGTACCTAGGCGACGATCTCTAGA
